# Transcriptomic signatures of host immune responses in aphthous ulcers, the earliest lesions of Crohn’s disease, suggest that a bacterial invasive challenge, rather than global dysbiosis, is the initiating factor

**DOI:** 10.1101/2024.09.28.615566

**Authors:** Phillip J Whiley, Ojas V A Dixit, Mukta Das Gupta, Hardip Patel, Guoyan Zhao, Susan J Connor, Kim M Summers, David A Hume, Paul Pavli, Claire L O’Brien

**Author notes:** **Correspondence** Phillip J Whiley. The Canberra Hospital, Yamba Drive, Garran, ACT, Australia 2605.

## Abstract

Crohn’s disease is a chronic, transmural inflammatory disease of the human gut. Changes in the faecal microbial composition and a reduction in species diversity (dysbiosis) are consistent features in studies of Crohn’s disease patients, but whether dysbiosis is a cause or consequence of inflammation remains unresolved. Genetic susceptibility also plays a role in the development of Crohn’s disease and has been linked to genes involved in recognition of intestinal bacteria by cells of the mononuclear phagocyte system. The earliest visible lesions in Crohn’s disease are aphthous ulcers, overlying Peyer’s patches and lymphoid follicles. To identify mechanisms underlying the earliest stages of disease initiation we compared gene expression in aphthous ulcers, Peyer’s patches, inflamed and endoscopically normal mucosa from patients and controls using total RNA-seq.

The resulting data was subjected to network analysis to identify co-regulated gene expression signatures of cell types and processes. These results were compared to recent single cell RNA-seq analysis of intestinal macrophages in normal and diseased mucosa. The analysis of aphthous ulcers revealed signatures of epithelial stress and antimicrobial defence, plasma cell activation and immunoglobulin production, monocyte recruitment, inflammatory gene expression and induction of interferon-γ and downstream target genes. These signatures were not present in the normal appearing mucosa adjacent to aphthous ulcers which were similar to healthy control mucosa.

We conclude that the initial lesion in Crohn’s disease arises from an invasive bacterial challenge leading to intense activation of multiple host defence pathways rather than the breakdown of epithelial barrier integrity and widespread bacterial translocation.
