## Supplementary material for "Transcriptomic signatures of host immune responses in aphthous ulcers, the earliest lesions of Crohn’s disease, suggest that a bacterial invasive challenge, rather than global dysbiosis, is the initiating factor": Table S6

### Sheet: Sheet1
Group	[Ruminococcus] gnavus group	Alistipes	Anaerostipes	Bacteroides	Blautia	Escherichia-Shigella	Faecalibacterium	Lachnoclostridium	Parabacteroides	Unassigned
AU-early-active-CD	68232	34	74973	137527	7103	431	59	12922	78	16728
AU-early-active-CD	227	19782	4198	100943	14345	2819	63342	5096	2546	25756
AU-early-active-CD	22	3021	0	53830	49	3677	777	57	4152	4133
AU-early-active-CD	1349	7	39	112202	52	8715	21	253	9	6414
AU-early-active-CD	72	231	172	32910	12988	232	17180	1154	26	4133
AU-early-active-CD	2397	30787	2784	168156	23061	12471	58117	12822	3106	19013
AU-early-active-CD	33760	1680	23730	21952	1121	240501	161	1478	63812	8556
AU-early-active-CD	27	5523	3048	27274	8644	90	169428	2658	2822	9491
AU-early-active-CD	112506	26	41	383016	12171	112868	344	48252	14235	24732
AU-early-active-CD	23	33	91	740	93	76002	281	199	27	9291
AU-early-active-CD	2379	27070	2265	42306	19093	3508	9583	32054	32628	6974
AU-early-active-CD	50	42985	25549	127416	45347	524	172563	12920	34924	16411
Normal-biopsies-PP	3590	1244	486	155177	8985	3893	43751	7975	2012	8981
Normal-biopsies-PP	51	6311	18331	93064	7246	358	74500	5419	2267	9887
Normal-biopsies-PP	15	2646	1989	52152	19584	17412	45871	2906	1899	15008
Normal-biopsies-PP	39	1406	19247	99821	10557	414	40105	54327	3331	4777
Normal-biopsies-PP	1991	5342	18983	96093	38149	1125	34277	18871	33	19133
Based on top 10 Genus in AU vs. PP								Based on top 10 Genus in AU vs. PP
SIMPER - PAST								SIMPER - PAST
Distance/Similarity measure - Bray-curtis								ANOSIM
Taxon	Av. dissim	Contrib. %	Cumulative %	Mean AU-early-active-CD	Mean Normal-biopsies-PP
Bacteroides	15.39	28.62	28.62	101000	99300			Permutation N:	9999
Faecalibacterium	11.83	22	50.61	41000	47700			Mean rank within:	75.51
Escherichia-Shigella	7.201	13.39	64	38500	4640			Mean rank between:	59.62
Lachnoclostridium	3.957	7.357	71.36	10800	17900			R:	-0.2338
Anaerostipes	3.412	6.343	77.7	11400	11800			p (same):	0.9752
Blautia	3.14	5.838	83.54	12000	16900
[Ruminococcus] gnavus group	2.741	5.096	88.64	18400	1140
Parabacteroides	2.312	4.298	92.93	13200	1910
Alistipes	2.176	4.045	96.98	10900	3390
Unassigned	1.625	3.022	100	12600	11600
Based on top 10 Genus in AU vs. PP
SIMPER - PAST
Distance/Similarity measure - Euclidean
Taxon	Av. dissim	Contrib. %	Cumulative %	Mean AU-early-active-CD	Mean Normal-biopsies-PP
Bacteroides	10930000000	43.89	43.89	101000	99300
Escherichia-Shigella	6092000000	24.45	68.35	38500	4640
Faecalibacterium	4082000000	16.39	84.73	41000	47700
[Ruminococcus] gnavus group	1500000000	6.023	90.75	18400	1140
Lachnoclostridium	618600000	2.483	93.24	10800	17900
Anaerostipes	517900000	2.079	95.32	11400	11800
Parabacteroides	504400000	2.025	97.34	13200	1910
Blautia	311000000	1.248	98.59	12000	16900
Alistipes	271800000	1.091	99.68	10900	3390
Unassigned	79700000	0.3199	100	12600	11600
Based on top 10 Genus in AU vs. PP
SIMPER - PAST
Distance/Similarity measure - Cosine
Taxon	Av. dissim	Contrib. %	Cumulative %	Mean AU-early-active-CD	Mean Normal-biopsies-PP
Bacteroides	0.5191	75.45	75.45	101000	99300
Faecalibacterium	0.1111	16.15	91.6	41000	47700
Blautia	0.01536	2.233	93.83	12000	16900
Escherichia-Shigella	0.01127	1.638	95.47	38500	4640
Lachnoclostridium	0.01062	1.544	97.01	10800	17900
Unassigned	0.009772	1.42	98.43	12600	11600
Anaerostipes	0.00625	0.9084	99.34	11400	11800
Alistipes	0.002528	0.3675	99.71	10900	3390
Parabacteroides	0.001428	0.2075	99.92	13200	1910
[Ruminococcus] gnavus group	0.000582	0.08459	100	18400	1140
Based on top 10 Genus in AU vs. PP
SIMPER - PAST
Distance/Similarity measure - Chord
Taxon	Av. dissim	Contrib. %	Cumulative %	Mean AU-early-active-CD	Mean Normal-biopsies-PP
Bacteroides	0.1584	25.38	25.38	101000	99300
Faecalibacterium	0.1553	24.9	50.28	41000	47700
Escherichia-Shigella	0.1529	24.5	74.78	38500	4640
Lachnoclostridium	0.04378	7.017	81.8	10800	17900
Blautia	0.02883	4.62	86.42	12000	16900
Parabacteroides	0.02267	3.632	90.05	13200	1910
Anaerostipes	0.02044	3.276	93.33	11400	11800
[Ruminococcus] gnavus group	0.01968	3.153	96.48	18400	1140
Alistipes	0.01581	2.534	99.02	10900	3390
Unassigned	0.006142	0.9844	100	12600	11600
